# CANVAS causing AAGGG repeat expansions cause tissue-specific reduction in RFC1 expression and increase sensitivity to DNA damage

**DOI:** 10.1101/2025.11.18.688292

**Authors:** Riccardo Curro, Natalia Dominik, Stefano Facchini, Ricardo Parolin Schnekenberg, Cecilia Perini, Riccardo Ronco, Bianca Rugginini, Arianna Ghia, Silvia Bione, Nadia Tagliaferri, Glenda P Grupelli, Simon A Lowe, Amy R Hicks, Elisa Vegezzi, Roberto Simone, Alessandro Bertini, Elena Abati, Roser Velasco, Maria Sereno, Gerardo Gutiérrez-Gutiérrez, Simone Thomas, Paola Alberti, Vikram Khurana, Johannes Attems, Claire Troakes, Emil K Gustavsson, Gabriele Lignani, Yichen Qiu, James N Sleigh, Arianna Tucci, Pietro Fratta, Adrian Isaacs, Yau M Lim, Zane Jaunmuktane, Sebastian Brandner, David L Bennett, Serge Przedborski, Puneet Opal, Ahmet Hoke, Sheng-Han Kuo, Mary M Reilly, Henry Houlden, Mina Ryten, Guido Cavaletti, Andreas A Argyriou, Jordi Bruna, Chiara Briani, Emmanuele Crespan, James EC Jepson, Andrea Cortese

## Abstract

Biallelic AAGGG expansions in *Replication Factor Complex Subunit 1* (*RFC1)* are associated with cerebellar ataxia, neuropathy, vestibular areflexia syndrome (CANVAS) and are increasingly recognised as a common cause of adult-onset ataxia and sensory neuropathy. However, the disease-causing mechanisms remain unclear. Here we leveraged *in vitro* assays, post-mortem brain tissue, patient-derived cell lines and a neuronal *Drosophila* model to demonstrate that AAGGG expansions are associated with tissue-specific reductions in the expression of *RFC1* transcript, along with impaired RFC1 function and increased sensitivity to DNA damage from platinum-based drugs. CRISPR/Cas9 excision of the AAGGG repeat and flanking AluSx3 element normalized *RFC1* expression in iPSC-derived neurons and rescued the DNA damage response, providing a framework for future therapeutic strategies. We also show that these biological findings are clinically relevant in heterozygous AAGGG expansion carriers, who display an increased risk and severity of neuropathy with platinum-based chemotherapy.
