## Supplementary Tables for "CANVAS causing AAGGG repeat expansions cause tissue-specific reduction in RFC1 expression and increase sensitivity to DNA damage": Supplementary Table 3. AAGGG vs Non-expanded (all tissues).xlsx

### Sheet: Sheet1
Tissue	Non-expanded	AAGGG exp	Total	t statistic	Effect size (Cohen d)	pvalue	padj
Brain_Cerebellum	116	20	136	-3.81192	-0.922932	0.000655741	0.032787
Colon_Sigmoid	199	26	225	-2.14152	-0.44658	0.0399455	1
Brain_Frontal_Cortex_BA9	122	13	135	-2.12226	-0.619177	0.0494566	1
Testis	195	26	221	-2.03912	-0.42573	0.0501421	1
Brain_Spinal_cord_cervical_c-1	84	13	97	-2.0413	-0.60839	0.0552351	1
Colon_Transverse	227	30	257	-1.93217	-0.375351	0.0603732	1
Stomach	191	24	215	1.85779	0.402339	0.0733009	1
Brain_Caudate_basal_ganglia	134	15	149	1.87262	0.509852	0.0782214	1
Ovary	95	11	106	1.68983	0.538193	0.114612	1
Breast_Mammary_Tissue	241	25	266	1.58352	0.332725	0.123406	1
Uterus	81	10	91	-1.57646	-0.528397	0.140378	1
Whole_Blood	372	49	421	1.47709	0.22448	0.144675	1
Minor_Salivary_Gland	100	7	107	1.5624	0.610853	0.162864	1
Liver	121	20	141	-1.42886	-0.344899	0.162981	1
Brain_Substantia_nigra	79	14	93	-1.4313	-0.415044	0.170976	1
Brain_Hippocampus	118	13	131	-1.40291	-0.409969	0.182087	1
Brain_Hypothalamus	116	15	131	-1.30601	-0.35835	0.207354	1
Pituitary	133	21	154	-1.2714	-0.298544	0.212849	1
Skin_Not_Sun_Exposed_Suprapubic	288	33	321	-1.10399	-0.202891	0.276634	1
Muscle_Skeletal	382	47	429	-1.05077	-0.162426	0.297952	1
Esophagus_Gastroesophageal_Junction	192	26	218	0.99669	0.208282	0.326761	1
Bladder	44	5	49	-0.952269	-0.449414	0.38513	1
Esophagus_Mucosa	297	38	335	0.83023	0.143038	0.410822	1
Heart_Atrial_Appendage	210	28	238	-0.735446	-0.147962	0.466639	1
Adipose_Subcutaneous	341	40	381	-0.731355	-0.122232	0.468074	1
Skin_Sun_Exposed_Lower_leg	341	38	379	-0.719484	-0.123047	0.475538	1
Thyroid	319	43	362	0.711405	0.115569	0.479938	1
Brain_Nucleus_accumbens_basal_ganglia	127	17	144	-0.712126	-0.183913	0.48432	1
Small_Intestine_Terminal_Ileum	117	8	125	0.696829	0.25465	0.506562	1
Artery_Coronary	135	15	150	-0.659962	-0.179619	0.518001	1
Brain_Cerebellar_Hemisphere	129	17	146	-0.651163	-0.168015	0.522042	1
Esophagus_Muscularis	277	31	308	-0.609726	-0.115475	0.545574	1
Lung	280	34	314	-0.544856	-0.0989528	0.588857	1
Cells_EBV-transformed_lymphocytes	156	27	183	-0.542431	-0.113064	0.590786	1
Brain_Cortex	120	15	135	-0.498742	-0.136586	0.623381	1
Brain_Anterior_cingulate_cortex_BA24	110	11	121	0.427238	0.135105	0.676978	1
Vagina	84	12	96	0.408343	0.126017	0.689381	1
Pancreas	174	27	201	0.378484	0.0782868	0.707394	1
Kidney_Cortex	49	5	54	-0.3215	-0.150937	0.763011	1
Cells_Cultured_fibroblasts	310	36	346	-0.293008	-0.0515923	0.770926	1
Prostate	133	17	150	-0.276342	-0.0711773	0.7853	1
Brain_Putamen_basal_ganglia	118	13	131	-0.230198	-0.0672706	0.821292	1
Adipose_Visceral_Omentum	263	37	300	0.211346	0.0371087	0.833496	1
Adrenal_Gland	148	23	171	0.2074	0.0464849	0.837221	1
Artery_Aorta	218	30	248	0.206171	0.040148	0.837628	1
Brain_Amygdala	81	13	94	0.148501	0.044369	0.883734	1
Spleen	131	18	149	-0.103311	-0.0259697	0.918726	1
Heart_Left_Ventricle	214	27	241	0.0794427	0.0162246	0.937174	1
Nerve_Tibial	312	37	349	0.0493043	0.00857274	0.960883	1
Artery_Tibial	326	38	364	-0.0410183	-0.00703118	0.967453	1
